# Walking speed can be modulated on an adaptive split-belt treadmill

**DOI:** 10.1101/2025.06.03.657157

**Authors:** Rucha Kulkarni, Barry Bodt, Jill S. Higginson

## Abstract

Adaptive treadmills (ATMs) that change speed based on the users’ gait mechanics can allow for healthy stride-to-stride variability observed during overground walking, while maintaining the benefits of traditional treadmill training for gait rehabilitation. To enable unilateral targeting of propulsion, we developed an adaptive split-belt treadmill (sATM) that updates the speed of each belt of the treadmill based on the user’s propulsion and position. The present study demonstrated equivalence of the sATM to an existing tied-belt ATM that updates the speed of both belts based on the user’s propulsion, step length, and position. Fourteen young, healthy participants completed five trials at their comfortable walking speed on the tied ATM and sATM with unilateral and bilateral modifications. We hypothesized that propulsion and belt speed on the novel sATM would be equivalent to the tied ATM, and that the sATM could be modified to encourage higher propulsion unilaterally while maintaining walking speed. Participants maintained similar propulsion and belt speeds between treadmills and belts for bilateral modifications. While some participants increased unilateral propulsion to maintain similar walking speeds for the unilateral modification, others showed no change in propulsion with slight differences in walking speed. Our results suggest that the response to unilateral modifications was user-specific, and the sATM could be tuned individually to allow unilateral control strategies. The present study demonstrates that walking speed can be modulated on an adaptive split-belt treadmill.
