## Supplementary material for "Walking speed can be modulated on an adaptive split-belt treadmill": Data_WalkingSpeedModulatedOnSATM

### Sheet: AnthropometricData
Participant No.	Age	Gender	Dominant Leg	Height	Weight	Preferential Side	Overground Walking Speed
1	24	F	R	163	55	R	1.29
2	27	M	R	180	80	R	1.32
3	22	F	R	163	51	R	1.25
4	26	F	R	173	99	R	1.2
5	22	F	R	154	69	L	1.58
6	23	F	R	170	70	L	1.58
7	26	M	R	175	75	R	1.37
8	26	M	R	178	85	R	1.5
9	24	M	R	180	78	L	1.48
10	26	M	R	173	73	L	1.06
11	25	F	R	168	84	L	1.15
12	23	M	R	183	91	L	1.5
13	27	F	R	163	99	L	1.37
14	26	F	R	163	53	R	1.44

### Sheet: SurveyData
Participant No.	Treadmill	Condition	Achieve Speed	Maintain Speed	Stability	Comfort
1	Tied	Normal	5	6	7	7
1	Tied	Hard	4	4	7	7
1	Split	Normal	5	4	6	7
1	Split	Hard	5	6	7	7
1	Split	Uneven	4	6	6	7
2	Tied	Normal	7	6	7	7
2	Tied	Hard	4	6	6	6
2	Split	Normal	6	4	6	5
2	Split	Hard	7	6	7	7
2	Split	Uneven	6	5	6	6
3	Tied	Normal	6	7	6	7
3	Tied	Hard	5	6	6	6
3	Split	Normal	5	5	4	4
3	Split	Hard	4	6	6	5
3	Split	Uneven	3	4	2	4
4	Tied	Normal	7	6	7	7
4	Tied	Hard	4	6	6	6
4	Split	Normal	6	5	5	5
4	Split	Hard	6	5	5	5
4	Split	Uneven	6	5	6	5
5	Tied	Normal	6	7	7	7
5	Tied	Hard	7	7	7	7
5	Split	Normal	5	7	7	6
5	Split	Hard	3	5	5	5
5	Split	Uneven	6	6	7	6
6	Tied	Normal	7	6	6	6
6	Tied	Hard	5	4	3	4
6	Split	Normal	5	6	5	4
6	Split	Hard	5	5	4	5
6	Split	Uneven	1	3	2	2
7	Tied	Normal	7	7	7	7
7	Tied	Hard	4	3	4	4
7	Split	Normal	6	7	7	7
7	Split	Hard	6	6	7	6
7	Split	Uneven	5	4	5	3
8	Tied	Normal	6	6	7	6
8	Tied	Hard	3	5	4	5
8	Split	Normal	2	3	2	2
8	Split	Hard	2	3	3	3
8	Split	Uneven	4	3	3	3
9	Tied	Normal	7	6	6	7
9	Tied	Hard	2	3	5	4
9	Split	Normal	4	3	3	3
9	Split	Hard	4	3	4	4
9	Split	Uneven	3	2	2	2
10	Tied	Normal	7	7	6	7
10	Tied	Hard	5	6	6	6
10	Split	Normal	5	4	4	5
10	Split	Hard	5	4	4	5
10	Split	Uneven	6	5	5	5
11	Tied	Normal	7	7	7	7
11	Tied	Hard	3	4	3	5
11	Split	Normal	6	4	5	5
11	Split	Hard	3	5	5	6
11	Split	Uneven	4	4	4	4
12	Tied	Normal	7	7	7	7
12	Tied	Hard	7	7	7	7
12	Split	Normal	7	6	7	6
12	Split	Hard	7	6	6	6
12	Split	Uneven	7	6	7	6
13	Tied	Normal	6	6	7	7
13	Tied	Hard	3	5	6	6
13	Split	Normal	7	5	5	6
13	Split	Hard	5	5	5	6
13	Split	Uneven	3	2	5	4
14	Tied	Normal	6	6	6	7
14	Tied	Hard	3	2	5	3
14	Split	Normal	4	3	5	4
14	Split	Hard	4	3	4	4
14	Split	Uneven	4	4	4	4

### Sheet: NormalHardData
Participant No.	Treadmill	Condition	Belt	AGRF_Impulse	PkAGRF	Speed	COM
1	Tied	Normal	R	0.0377624	0.222639	1.23821	0.568874
1	Tied	Hard	R	0.0389331	0.238443	1.31913	0.783397
1	Split	Normal	R	0.0319243	0.199324	1.23223	0.608012
1	Split	Hard	R	0.0336099	0.209773	1.21862	0.653327
1	Tied	Normal	L	0.035768	0.223691	1.23751	0.571628
1	Tied	Hard	L	0.0352854	0.228512	1.31833	0.789942
1	Split	Normal	L	0.0321892	0.207397	1.20459	0.611859
1	Split	Hard	L	0.0323795	0.210448	1.24859	0.656064
2	Tied	Normal	R	0.0250969	0.177396	1.1173	0.569615
2	Tied	Hard	R	0.0232407	0.173337	1.25213	0.792658
2	Split	Normal	R	0.0156047	0.118957	0.847076	0.613762
2	Split	Hard	R	0.0216871	0.157186	1.04644	0.657357
2	Tied	Normal	L	0.0270872	0.174132	1.1175	0.565211
2	Tied	Hard	L	0.0257929	0.18506	1.25325	0.787644
2	Split	Normal	L	0.0266574	0.168402	1.19205	0.610996
2	Split	Hard	L	0.0266344	0.178348	1.20752	0.656007
3	Tied	Normal	R	0.0265946	0.175549	1.02726	0.607248
3	Tied	Hard	R	0.0235358	0.162287	1.01203	0.775856
3	Split	Normal	R	0.0281415	0.1963	1.31063	0.619326
3	Split	Hard	R	0.0193486	0.141412	0.954391	0.676961
3	Tied	Normal	L	0.0239649	0.152938	1.02574	0.616132
3	Tied	Hard	L	0.0247774	0.153192	1.012	0.781856
3	Split	Normal	L	0.0204672	0.138231	0.916346	0.628566
3	Split	Hard	L	0.0281687	0.190292	1.29175	0.679338
4	Tied	Normal	R	0.0291441	0.166164	1.02107	0.571535
4	Tied	Hard	R	0.0304672	0.19508	1.14574	0.792159
4	Split	Normal	R	0.0288309	0.183191	1.09952	0.633773
4	Split	Hard	R	0.0273348	0.193867	1.21179	0.665724
4	Tied	Normal	L	0.0282513	0.169747	1.02056	0.573227
4	Tied	Hard	L	0.0286976	0.191625	1.14125	0.79455
4	Split	Normal	L	0.0283715	0.196974	1.22128	0.636027
4	Split	Hard	L	0.0274295	0.20679	1.28899	0.669678
5	Tied	Normal	R	0.0331651	0.228157	1.24843	0.566346
5	Tied	Hard	R	0.0324021	0.244573	1.34735	0.788173
5	Split	Normal	R	0.0299197	0.209085	1.17987	0.615822
5	Split	Hard	R	0.026705	0.197604	1.21718	0.653979
5	Tied	Normal	L	0.0354191	0.243613	1.24823	0.567504
5	Tied	Hard	L	0.0360843	0.265274	1.34729	0.787834
5	Split	Normal	L	0.0337899	0.238066	1.29489	0.618692
5	Split	Hard	L	0.0339928	0.256808	1.48661	0.65525
6	Tied	Normal	R	0.0319773	0.203743	1.2966	0.594366
6	Tied	Hard	R	0.0325188	0.210235	1.25741	0.800402
6	Split	Normal	R	0.0283858	0.161585	1.01134	0.627895
6	Split	Hard	R	0.0268235	0.17114	1.09802	0.696564
6	Tied	Normal	L	0.0336417	0.218735	1.29658	0.596715
6	Tied	Hard	L	0.0335516	0.217827	1.2593	0.803212
6	Split	Normal	L	0.0326428	0.185647	1.10879	0.628933
6	Split	Hard	L	0.0314139	0.200045	1.26087	0.698488
7	Tied	Normal	R	0.0390866	0.273083	1.40384	0.575856
7	Tied	Hard	R	0.0436021	0.352949	1.64049	0.807532
7	Split	Normal	R	0.0439198	0.320723	1.54561	0.635605
7	Split	Hard	R	0.0432539	0.337726	1.63022	0.676873
7	Tied	Normal	L	0.0389797	0.283983	1.40325	0.580248
7	Tied	Hard	L	0.0438557	0.361381	1.6403	0.813052
7	Split	Normal	L	0.0430997	0.315936	1.45932	0.638567
7	Split	Hard	L	0.043188	0.331991	1.51745	0.681463
8	Tied	Normal	R	0.0394211	0.218664	1.37724	0.553506
8	Tied	Hard	R	0.0332094	0.194314	1.33512	0.80183
8	Split	Normal	R	0.035974	0.22547	1.50814	0.632207
8	Split	Hard	R	0.0330557	0.212717	1.4845	0.687985
8	Tied	Normal	L	0.0355522	0.206666	1.37668	0.555481
8	Tied	Hard	L	0.0304817	0.182169	1.33341	0.804304
8	Split	Normal	L	0.0340771	0.211652	1.48106	0.632591
8	Split	Hard	L	0.0338589	0.232549	1.761	0.68797
9	Tied	Normal	R	0.0325252	0.196268	1.29786	0.558019
9	Tied	Hard	R	0.0362573	0.236014	1.44581	0.785335
9	Split	Normal	R	0.0310232	0.196931	1.37783	0.607188
9	Split	Hard	R	0.0309873	0.19387	1.3668	0.636498
9	Tied	Normal	L	0.0320265	0.196681	1.29573	0.560127
9	Tied	Hard	L	0.0353778	0.23417	1.44494	0.785091
9	Split	Normal	L	0.0321795	0.211105	1.44967	0.608476
9	Split	Hard	L	0.0307138	0.198554	1.41174	0.638053
10	Tied	Normal	R	0.030963	0.194235	1.13066	0.525893
10	Tied	Hard	R	0.0375944	0.235452	1.27673	0.772929
10	Split	Normal	R	0.0215036	0.160528	1.20357	0.594526
10	Split	Hard	R	0.0265686	0.203108	1.42243	0.641758
10	Tied	Normal	L	0.0257229	0.194627	1.13022	0.529878
10	Tied	Hard	L	0.0316061	0.231697	1.27499	0.77782
10	Split	Normal	L	0.0231569	0.181858	1.08097	0.593589
10	Split	Hard	L	0.0252703	0.21388	1.25607	0.642814
11	Tied	Normal	R	0.0256392	0.191315	1.115	0.582842
11	Tied	Hard	R	0.0262691	0.212618	1.19144	0.799986
11	Split	Normal	R	0.0258078	0.172496	1.05894	0.615799
11	Split	Hard	R	0.0257048	0.199351	1.13153	0.677933
11	Tied	Normal	L	0.0240966	0.180502	1.11477	0.587095
11	Tied	Hard	L	0.0262172	0.204365	1.18767	0.803279
11	Split	Normal	L	0.0251037	0.173318	1.06277	0.618673
11	Split	Hard	L	0.0252863	0.19283	1.14566	0.68124
12	Tied	Normal	R	0.028043	0.168363	1.10642	0.551639
12	Tied	Hard	R	0.0282007	0.19516	1.22816	0.785098
12	Split	Normal	R	0.0234634	0.14968	1.07254	0.61824
12	Split	Hard	R	0.0260723	0.175262	1.16358	0.64017
12	Tied	Normal	L	0.0286332	0.162707	1.10377	0.550803
12	Tied	Hard	L	0.0306797	0.189333	1.2255	0.784577
12	Split	Normal	L	0.0286164	0.172053	1.23182	0.617749
12	Split	Hard	L	0.0293279	0.185873	1.28705	0.638989
13	Tied	Normal	R	0.0295895	0.20589	1.33521	0.566132
13	Tied	Hard	R	0.0395607	0.217189	1.20665	0.793417
13	Split	Normal	R	0.0247817	0.153869	1.04191	0.615942
13	Split	Hard	R	0.0281383	0.182796	1.18076	0.675176
13	Tied	Normal	L	0.0289255	0.201055	1.3352	0.566086
13	Tied	Hard	L	0.0377194	0.206856	1.20509	0.795283
13	Split	Normal	L	0.0306679	0.206533	1.42326	0.61217
13	Split	Hard	L	0.0305931	0.2092	1.4418	0.676689
14	Tied	Normal	R	0.0387541	0.305234	1.60599	0.567825
14	Tied	Hard	R	0.0402919	0.299313	1.57159	0.783563
14	Split	Normal	R	0.0377961	0.297161	1.62501	0.588649
14	Split	Hard	R	0.0442287	0.346139	1.75271	0.499015
14	Tied	Normal	L	0.0395111	0.32631	1.60601	0.570853
14	Tied	Hard	L	0.0408709	0.322108	1.57073	0.789167
14	Split	Normal	L	0.0390326	0.310828	1.51542	0.593101
14	Split	Hard	L	0.0440352	0.365683	1.74708	0.505688

### Sheet: UnevenData
Participant No.	Condition	Belt	AGRF_Impulse	PkAGRF	Speed	COM
1	Split Uneven	Pref Side	0.0343219	0.230152	1.34142	0.641149
1	Split Uneven	NonPref Side	0.0311266	0.224097	1.44392	0.647597
2	Split Uneven	Pref Side	0.0186648	0.15208	0.997617	0.638759
2	Split Uneven	NonPref Side	0.0289853	0.203019	1.4398	0.634709
3	Split Uneven	Pref Side	0.0212548	0.155238	0.992966	0.637775
3	Split Uneven	NonPref Side	0.0294919	0.206249	1.46469	0.637629
4	Split Uneven	Pref Side	0.0270396	0.18459	1.13406	0.6539
4	Split Uneven	NonPref Side	0.0300556	0.217882	1.38745	0.657413
5	Split Uneven	Pref Side	0.0350673	0.274061	1.50336	0.653246
5	Split Uneven	NonPref Side	0.0289013	0.227644	1.40467	0.653467
6	Split Uneven	Pref Side	0.0335198	0.197461	1.16326	0.655036
6	Split Uneven	NonPref Side	0.025568	0.155448	1.01541	0.65712
7	Split Uneven	Pref Side	0.0472938	0.366374	1.72981	0.640532
7	Split Uneven	NonPref Side	0.0428092	0.339263	1.59084	0.650718
8	Split Uneven	Pref Side	0.0338195	0.212462	1.32353	0.666241
8	Split Uneven	NonPref Side	0.0307513	0.209615	1.63834	0.668955
9	Split Uneven	Pref Side	0.0305072	0.213388	1.52386	0.620006
9	Split Uneven	NonPref Side	0.0308536	0.20444	1.46382	0.619263
10	Split Uneven	Pref Side	0.0228915	0.172646	1.04254	0.63114
10	Split Uneven	NonPref Side	0.0219769	0.152379	1.10469	0.632588
11	Split Uneven	Pref Side	0.0271366	0.185258	1.05597	0.65464
11	Split Uneven	NonPref Side	0.0243516	0.182662	1.11002	0.654432
12	Split Uneven	Pref Side	0.0324032	0.194502	1.23276	0.642692
12	Split Uneven	NonPref Side	0.0301298	0.195068	1.28898	0.643129
13	Split Uneven	Pref Side	0.0309692	0.190553	1.17307	0.652951
13	Split Uneven	NonPref Side	0.0346947	0.244978	1.60999	0.650273
14	Split Uneven	Pref Side	0.0388992	0.301733	1.64921	0.613506
14	Split Uneven	NonPref Side	0.0371594	0.32479	1.73741	0.620443
