## SupplementalData_WalkingSpeedModulatedOnSATM for "Walking speed can be modulated on an adaptive split-belt treadmill"

### Sheet: NormalHardSupplementalData
Participant No.	Treadmill	Condition	Belt	PGRF_Impulse	PkPGRF	AGRF_Time	PkAGRF_Time	PGRF_Time	PkPGRF_Time	Net_APGRF_Impulse	Stride_Length	Stride_Time	Step_Length	Step_Time
1	Tied	Normal	R	0.0375796	0.223752	0.328257	0.621628	0.3955	0.122513	0.000182859	0.534763	1.14746	0.266591	0.57221
1	Tied	Hard	R	0.0374246	0.234223	0.334304	0.602665	0.365784	0.117722	0.00150853	0.557578	1.12308	0.277229	0.559462
1	Split	Normal	R	0.0319424	0.188318	0.30901	0.599033	0.384176	0.120262	-1.80414e-05	0.511601	1.10727	0.251891	0.556941
1	Split	Hard	R	0.0339598	0.202422	0.315472	0.610981	0.392117	0.12243	-0.00034992	0.511851	1.11578	0.259373	0.55259
1	Tied	Normal	L	0.0387788	0.222525	0.31727	0.621168	0.401398	0.124013	-0.00301075	0.534396	1.14746	0.268055	0.575246
1	Tied	Hard	L	0.0418389	0.264811	0.326865	0.596891	0.369536	0.116714	-0.00655352	0.554338	1.11737	0.281904	0.568349
1	Split	Normal	L	0.0341078	0.200987	0.316375	0.608077	0.386942	0.120337	-0.00191866	0.502713	1.10797	0.254755	0.55225
1	Split	Hard	L	0.0360177	0.210471	0.304832	0.601836	0.392411	0.123164	-0.00363812	0.524188	1.1157	0.258214	0.563108
2	Tied	Normal	R	0.0297801	0.155807	0.309904	0.65901	0.446082	0.161077	-0.00468326	0.406006	1.17747	0.200482	0.581505
2	Tied	Hard	R	0.0294268	0.173949	0.282784	0.584563	0.394216	0.139514	-0.00618603	0.415698	1.07502	0.207955	0.538245
2	Split	Normal	R	0.0211733	0.105721	0.318985	0.67515	0.450641	0.156131	-0.00556859	0.303103	1.15729	0.200228	0.545025
2	Split	Hard	R	0.0258623	0.139671	0.312452	0.642824	0.424919	0.148767	-0.0041752	0.367513	1.13763	0.205081	0.551
2	Tied	Normal	L	0.0258757	0.166688	0.361824	0.647852	0.406537	0.139056	0.00121151	0.406697	1.17753	0.205516	0.59638
2	Tied	Hard	L	0.0257066	0.17473	0.306832	0.585668	0.3842	0.125805	8.636434341925e-05	0.415954	1.07505	0.207564	0.53678
2	Split	Normal	L	0.0246652	0.139455	0.328005	0.598568	0.390947	0.131976	0.00199223	0.42605	1.15756	0.159317	0.61227
2	Split	Hard	L	0.0276637	0.173559	0.331081	0.608733	0.389762	0.130176	-0.00102924	0.423356	1.13738	0.18889	0.586375
3	Tied	Normal	R	0.0262481	0.111738	0.298346	0.647606	0.444226	0.150505	0.000346442	0.456129	1.17964	0.22501	0.582316
3	Tied	Hard	R	0.0265327	0.110073	0.294896	0.649431	0.448545	0.153297	-0.00299689	0.449939	1.18362	0.22316	0.58688
3	Split	Normal	R	0.0284619	0.138855	0.270064	0.55694	0.375312	0.125729	-0.00032042	0.538179	1.09341	0.196257	0.570093
3	Split	Hard	R	0.0250555	0.12328	0.292542	0.609519	0.420981	0.133407	-0.00570693	0.399211	1.11046	0.255944	0.532598
3	Tied	Normal	L	0.0323113	0.142613	0.306895	0.643443	0.4413	0.14951	-0.00834641	0.455389	1.17937	0.230817	0.597236
3	Tied	Hard	L	0.0308613	0.134653	0.316335	0.65171	0.439625	0.147905	-0.00608387	0.449956	1.18346	0.227064	0.596854
3	Split	Normal	L	0.0264289	0.130495	0.306917	0.622289	0.417968	0.131381	-0.00596175	0.377603	1.09411	0.257605	0.523315
3	Split	Hard	L	0.0323501	0.160534	0.288491	0.571832	0.381369	0.115159	-0.00418145	0.536734	1.11005	0.206496	0.577892
4	Tied	Normal	R	0.0286362	0.151631	0.370286	0.69535	0.443665	0.169238	0.000507912	0.412638	1.20957	0.205251	0.602015
4	Tied	Hard	R	0.0317385	0.178139	0.345113	0.647401	0.411165	0.158212	-0.0012713	0.430912	1.12597	0.212717	0.55801
4	Split	Normal	R	0.0294308	0.170711	0.347274	0.656396	0.413755	0.158561	-0.000599918	0.41106	1.11904	0.221062	0.541729
4	Split	Hard	R	0.0276286	0.176515	0.330571	0.608783	0.376558	0.143119	-0.000272718	0.426371	1.05398	0.221997	0.515712
4	Tied	Normal	L	0.030964	0.154517	0.365063	0.706879	0.442811	0.176874	-0.00271272	0.412478	1.20972	0.207232	0.607554
4	Tied	Hard	L	0.0327427	0.180195	0.34039	0.655705	0.406019	0.158495	-0.00404514	0.429174	1.1259	0.217263	0.56787
4	Split	Normal	L	0.0316753	0.173154	0.318771	0.628098	0.405	0.151668	-0.0033038	0.457204	1.11928	0.212114	0.577363
4	Split	Hard	L	0.0324214	0.194309	0.302598	0.598987	0.383344	0.135281	-0.00499186	0.453929	1.05384	0.21809	0.539369
5	Tied	Normal	R	0.036794	0.219197	0.322105	0.59223	0.36202	0.120766	-0.00362886	0.570666	1.08396	0.283046	0.53776
5	Tied	Hard	R	0.0383138	0.245822	0.303113	0.562239	0.3459	0.109887	-0.00591172	0.590191	1.03861	0.294181	0.51773
5	Split	Normal	R	0.0316371	0.196032	0.327814	0.587942	0.351597	0.11931	-0.0017174	0.524756	1.05419	0.279953	0.512853
5	Split	Hard	R	0.0307956	0.208362	0.310831	0.567572	0.343051	0.111504	-0.00409062	0.519637	1.01022	0.301046	0.483239
5	Tied	Normal	L	0.0342648	0.200985	0.314948	0.582766	0.364992	0.12525	0.00115432	0.570596	1.08404	0.287591	0.546276
5	Tied	Hard	L	0.0356776	0.234397	0.303592	0.555263	0.342053	0.115408	0.000406746	0.589879	1.03865	0.296343	0.521584
5	Split	Normal	L	0.0337529	0.197236	0.30068	0.559702	0.354268	0.115057	3.70500752217385e-05	0.575906	1.05447	0.269341	0.541566
5	Split	Hard	L	0.033777	0.224205	0.286686	0.516564	0.322352	0.105703	0.000215797	0.631701	1.00989	0.269398	0.526979
6	Tied	Normal	R	0.0348523	0.183637	0.300784	0.593168	0.388448	0.120543	-0.00287501	0.490544	1.0932	0.244596	0.545174
6	Tied	Hard	R	0.0364125	0.182229	0.304179	0.596431	0.389147	0.129904	-0.00389367	0.478363	1.09994	0.239075	0.548977
6	Split	Normal	R	0.0306487	0.134506	0.333697	0.668924	0.448071	0.144354	-0.00226288	0.420859	1.2026	0.225582	0.588893
6	Split	Hard	R	0.0330299	0.158867	0.305533	0.630075	0.425538	0.130816	-0.00620649	0.426373	1.12301	0.236508	0.542876
6	Tied	Normal	L	0.0358026	0.192229	0.294235	0.595201	0.391393	0.125615	-0.00216088	0.490522	1.09316	0.245819	0.54794
6	Tied	Hard	L	0.0386752	0.197833	0.29544	0.598278	0.394005	0.132769	-0.00512361	0.47899	1.09988	0.239733	0.55107
6	Split	Normal	L	0.0340482	0.151795	0.326717	0.652424	0.432202	0.142232	-0.00140539	0.461195	1.2023	0.214579	0.613403
6	Split	Hard	L	0.0353793	0.171303	0.293255	0.598316	0.399245	0.124075	-0.00396536	0.489927	1.12289	0.220085	0.58001
7	Tied	Normal	R	0.0396568	0.247005	0.309854	0.591	0.374447	0.124788	-0.000570147	0.512561	1.11834	0.256954	0.560884
7	Tied	Hard	R	0.0473461	0.34118	0.270203	0.538789	0.353069	0.111629	-0.00374403	0.551744	1.02963	0.273478	0.510809
7	Split	Normal	R	0.0459792	0.285993	0.294173	0.573953	0.371178	0.1215	-0.00205944	0.562612	1.1144	0.269824	0.566311
7	Split	Hard	R	0.0454173	0.309815	0.277986	0.547198	0.357689	0.115653	-0.00216335	0.572361	1.07494	0.272108	0.549691
7	Tied	Normal	L	0.0421037	0.243364	0.304779	0.598274	0.382708	0.122783	-0.003124	0.512451	1.11862	0.25525	0.55746
7	Tied	Hard	L	0.0477988	0.324471	0.271405	0.537246	0.34919	0.101453	-0.00394316	0.551508	1.02947	0.277962	0.518661
7	Split	Normal	L	0.0454012	0.265216	0.303336	0.596397	0.380738	0.118084	-0.00230151	0.531245	1.11433	0.276622	0.548024
7	Split	Hard	L	0.0473506	0.287223	0.289878	0.577491	0.37323	0.106811	-0.0041626	0.532676	1.07476	0.279523	0.525073
8	Tied	Normal	R	0.0397833	0.265157	0.342288	0.608814	0.368677	0.0961416	-0.000362159	0.489366	1.12588	0.241559	0.555929
8	Tied	Hard	R	0.0368383	0.242269	0.329968	0.590698	0.361468	0.0979099	-0.00362891	0.451424	1.07257	0.220792	0.525291
8	Split	Normal	R	0.0386269	0.271714	0.306643	0.560939	0.3486	0.0927609	-0.00265292	0.497062	1.0439	0.240991	0.515732
8	Split	Hard	R	0.0382773	0.296771	0.308438	0.548533	0.330223	0.089219	-0.00522152	0.461525	0.985163	0.260093	0.468392
8	Tied	Normal	L	0.0374343	0.253334	0.334026	0.597605	0.363496	0.093807	-0.00188216	0.489102	1.12591	0.247566	0.569814
8	Tied	Hard	L	0.0326155	0.236775	0.320009	0.571239	0.35041	0.0916261	-0.00213372	0.450721	1.07237	0.230479	0.547282
8	Split	Normal	L	0.0349317	0.268516	0.312496	0.553886	0.334452	0.0867018	-0.000854615	0.487619	1.04406	0.251378	0.527991
8	Split	Hard	L	0.036205	0.321034	0.280446	0.493112	0.303579	0.0794339	-0.00234604	0.546994	0.985725	0.242286	0.517333
9	Tied	Normal	R	0.0344766	0.173115	0.32135	0.627905	0.413814	0.12135	-0.00195132	0.463245	1.15646	0.227906	0.569972
9	Tied	Hard	R	0.0406757	0.226078	0.304259	0.594731	0.388398	0.116037	-0.00441848	0.494765	1.11022	0.2455	0.551684
9	Split	Normal	R	0.0345442	0.18859	0.301957	0.597207	0.390462	0.110236	-0.00352103	0.465357	1.09243	0.237661	0.532738
9	Split	Hard	R	0.0334057	0.182273	0.30413	0.595847	0.386764	0.104616	-0.0024184	0.462739	1.09953	0.234474	0.54028
9	Tied	Normal	L	0.0337523	0.177771	0.314131	0.620822	0.410743	0.108621	-0.0017258	0.462211	1.15751	0.234686	0.586767
9	Tied	Hard	L	0.0366245	0.211427	0.303943	0.591802	0.382877	0.108137	-0.00124677	0.494271	1.11052	0.248907	0.558767
9	Split	Normal	L	0.0322364	0.19897	0.304971	0.577024	0.36871	0.0919429	-5.6936e-05	0.489159	1.09339	0.238393	0.560139
9	Split	Hard	L	0.0322953	0.192371	0.301954	0.583349	0.376766	0.0944541	-0.0015815	0.478358	1.09958	0.235293	0.55925
10	Tied	Normal	R	0.0250898	0.147204	0.325525	0.596874	0.372029	0.127143	0.00587311	0.410105	1.08555	0.20484	0.542415
10	Tied	Hard	R	0.0330212	0.190357	0.33605	0.586677	0.358677	0.134505	0.0045731	0.463619	1.08695	0.230937	0.542101
10	Split	Normal	R	0.0205792	0.138692	0.269206	0.508488	0.326214	0.102226	0.00092441	0.388411	0.966484	0.181542	0.502825
10	Split	Hard	R	0.0252921	0.181454	0.267484	0.497716	0.323172	0.097256	0.00127653	0.454963	0.957298	0.208251	0.495605
10	Tied	Normal	L	0.0315149	0.16806	0.288282	0.607609	0.40279	0.116761	-0.00579201	0.410024	1.08582	0.204997	0.543136
10	Tied	Hard	L	0.0393542	0.222638	0.298318	0.594982	0.381168	0.121991	-0.00774816	0.462823	1.08651	0.232212	0.544853
10	Split	Normal	L	0.0255664	0.173364	0.289841	0.558407	0.346045	0.0911911	-0.00240949	0.348892	0.96648	0.186473	0.463664
10	Split	Hard	L	0.0299663	0.207648	0.273568	0.544416	0.348272	0.091592	-0.00469605	0.401964	0.957246	0.219352	0.461641
11	Tied	Normal	R	0.0255546	0.151351	0.308848	0.600168	0.381959	0.13043	8.4572700172744e-05	0.416381	1.0543	0.209353	0.530645
11	Tied	Hard	R	0.0294884	0.173473	0.287152	0.584839	0.382909	0.127696	-0.0032193	0.436333	1.03343	0.218116	0.518136
11	Split	Normal	R	0.0256303	0.145506	0.322968	0.619761	0.392688	0.135234	0.00017751	0.411185	1.09656	0.209812	0.557356
11	Split	Hard	R	0.0286479	0.16577	0.293435	0.594687	0.385774	0.130987	-0.00294316	0.418093	1.043	0.212081	0.523118
11	Tied	Normal	L	0.0285194	0.167162	0.311287	0.616291	0.388988	0.143434	-0.00442282	0.416219	1.05421	0.206789	0.523562
11	Tied	Hard	L	0.030771	0.186617	0.303017	0.594767	0.376112	0.137474	-0.00455375	0.434922	1.0334	0.217486	0.51527
11	Split	Normal	L	0.0289733	0.156794	0.32233	0.643202	0.407468	0.14994	-0.00386961	0.413524	1.09676	0.202089	0.539407
11	Split	Hard	L	0.0292511	0.170162	0.301605	0.600526	0.383307	0.141623	-0.00396484	0.423723	1.04347	0.208259	0.520142
12	Tied	Normal	R	0.0289389	0.156728	0.364228	0.693466	0.432956	0.172325	-0.000895891	0.398609	1.20876	0.199802	0.605914
12	Tied	Hard	R	0.0304143	0.183636	0.357168	0.663851	0.406837	0.166688	-0.00221355	0.423978	1.1571	0.21121	0.577753
12	Split	Normal	R	0.025808	0.142813	0.382885	0.649875	0.41486	0.166005	-0.0020073	0.380179	1.18846	0.21029	0.571934
12	Split	Hard	R	0.0273441	0.161393	0.354175	0.636714	0.402194	0.157845	-0.000940211	0.39706	1.14202	0.214031	0.557257
12	Tied	Normal	L	0.0289988	0.15581	0.37421	0.699735	0.42546	0.180725	-0.000365547	0.398195	1.20928	0.198918	0.602843
12	Tied	Hard	L	0.0317513	0.183921	0.358162	0.663384	0.399778	0.169646	-0.00107163	0.423427	1.15677	0.213909	0.5845
12	Split	Normal	L	0.0282819	0.153098	0.363802	0.640698	0.399218	0.166649	0.00041759	0.437528	1.18836	0.196471	0.6162
12	Split	Hard	L	0.0306684	0.178198	0.347257	0.638233	0.390112	0.161393	-0.00134051	0.437965	1.14179	0.20277	0.584907
13	Tied	Normal	R	0.0325747	0.20652	0.287744	0.561252	0.374313	0.0966911	-0.00298524	0.512967	1.02088	0.256756	0.511189
13	Tied	Hard	R	0.0407059	0.236682	0.375457	0.620188	0.35849	0.124793	-0.00114525	0.5192	1.14637	0.260607	0.576107
13	Split	Normal	R	0.030662	0.181262	0.344406	0.62167	0.385714	0.120335	-0.00588032	0.413777	1.05772	0.261699	0.493171
13	Split	Hard	R	0.0324226	0.206584	0.330685	0.589379	0.362095	0.107996	-0.00428435	0.456654	1.0282	0.267057	0.492983
13	Tied	Normal	L	0.0288535	0.187147	0.288939	0.56763	0.373565	0.104943	7.19861579540046e-05	0.512877	1.02065	0.255977	0.509463
13	Tied	Hard	L	0.0411191	0.24135	0.369875	0.634437	0.374692	0.121433	-0.00339973	0.519158	1.14764	0.258107	0.570262
13	Split	Normal	L	0.0267979	0.161777	0.297447	0.547881	0.350969	0.107221	0.00386998	0.568384	1.05855	0.219433	0.565134
13	Split	Hard	L	0.0316653	0.200459	0.28669	0.546138	0.356293	0.10047	-0.0010722	0.557648	1.02824	0.237584	0.535257
14	Tied	Normal	R	0.0403505	0.288281	0.272337	0.506817	0.313794	0.0922698	-0.00159646	0.589586	0.976016	0.296406	0.490692
14	Tied	Hard	R	0.0419213	0.310411	0.293789	0.497224	0.282077	0.089439	-0.00162943	0.573765	0.971791	0.28928	0.490209
14	Split	Normal	R	0.0364966	0.25825	0.27388	0.492227	0.3	0.0917355	0.00129955	0.59935	0.979899	0.28626	0.503227
14	Split	Hard	R	0.0320336	0.266837	0.287409	0.477098	0.268583	0.0880472	0.0121951	0.622188	0.942992	0.312583	0.476206
14	Tied	Normal	L	0.0427197	0.313928	0.270602	0.511346	0.321181	0.0937874	-0.00320864	0.589546	0.975948	0.293193	0.485333
14	Tied	Hard	L	0.0462907	0.334305	0.279703	0.51311	0.309748	0.0904024	-0.00541983	0.573241	0.971418	0.284379	0.481582
14	Split	Normal	L	0.0392006	0.279302	0.28287	0.521324	0.320273	0.0948739	-0.000168025	0.559238	0.979872	0.291477	0.476534
14	Split	Hard	L	0.0383041	0.310012	0.276821	0.489937	0.289377	0.0896944	0.00573108	0.619291	0.942692	0.307761	0.466656

### Sheet: UnevenSupplementalData
Participant No.	Condition	Belt	PGRF_Impulse	PkPGRF	AGRF_Time	PkAGRF_Time	PGRF_Time	PkPGRF_Time	Net_APGRF_Impulse	Stride_Length	Stride_Time	Step_Length	Step_Time
1	Split Uneven	Pref Side	0.0318269	0.20734	0.303411	0.577844	0.363397	0.116089	0.00249499	0.867372	1.0548	0.454402	0.512955
1	Split Uneven	NonPref Side	0.0388819	0.24612	0.281401	0.552554	0.362973	0.109766	-0.00775529	0.935037	1.05479	0.445458	0.541518
2	Split Uneven	Pref Side	0.0236867	0.135493	0.30544	0.640106	0.422817	0.147739	-0.0050219	0.603227	1.09227	0.402511	0.503757
2	Split Uneven	NonPref Side	0.0281217	0.179642	0.301606	0.545074	0.357769	0.121537	0.000863567	0.874834	1.09276	0.323621	0.588623
3	Split Uneven	Pref Side	0.0254444	0.145363	0.299824	0.594152	0.392962	0.116438	-0.00418958	0.662608	1.06998	0.443724	0.501139
3	Split Uneven	NonPref Side	0.0323153	0.181031	0.274731	0.523532	0.343769	0.0917731	-0.00282346	0.963697	1.0796	0.347012	0.568971
4	Split Uneven	Pref Side	0.0286018	0.17839	0.344036	0.629692	0.38754	0.146246	-0.00151871	0.701046	1.06853	0.40679	0.507395
4	Split Uneven	NonPref Side	0.0344663	0.206673	0.298959	0.585423	0.375577	0.133623	-0.00441076	0.857063	1.06803	0.368539	0.562147
5	Split Uneven	Pref Side	0.0346446	0.244907	0.281192	0.517475	0.323142	0.105813	0.000422645	0.962419	0.986716	0.455422	0.500399
5	Split Uneven	NonPref Side	0.0354398	0.254758	0.291769	0.534467	0.328669	0.104277	-0.00653848	0.89999	0.98625	0.473739	0.485937
6	Split Uneven	Pref Side	0.0332577	0.156157	0.322696	0.63175	0.408005	0.130451	0.000262097	0.803603	1.17417	0.355934	0.599688
6	Split Uneven	NonPref Side	0.0330068	0.14811	0.318881	0.656322	0.442312	0.145198	-0.00743875	0.70099	1.17386	0.390896	0.574045
7	Split Uneven	Pref Side	0.0454975	0.337873	0.288681	0.529894	0.329358	0.102796	0.00179628	1.03972	1.05225	0.4879	0.536518
7	Split Uneven	NonPref Side	0.0495123	0.320499	0.279697	0.559289	0.362373	0.0988377	-0.00670313	0.957207	1.05241	0.509192	0.515757
8	Split Uneven	Pref Side	0.0368175	0.266602	0.314833	0.5696	0.347029	0.0863167	-0.00299803	0.742475	0.998504	0.425019	0.4625
8	Split Uneven	NonPref Side	0.0341512	0.289307	0.28129	0.495958	0.307105	0.0721933	-0.00339996	0.918476	0.998352	0.397255	0.535864
9	Split Uneven	Pref Side	0.0312769	0.201003	0.296293	0.556108	0.354387	0.092464	-0.00076971	0.890618	1.05499	0.436674	0.53885
9	Split Uneven	NonPref Side	0.0345945	0.203314	0.294931	0.574505	0.374009	0.0956055	-0.00374094	0.859686	1.05573	0.435657	0.516743
10	Split Uneven	Pref Side	0.0249326	0.159994	0.301031	0.575544	0.358712	0.0944292	-0.0020411	0.611508	1.01547	0.319673	0.5005
10	Split Uneven	NonPref Side	0.0243602	0.148295	0.286314	0.549947	0.356885	0.110743	-0.0023833	0.648987	1.0154	0.30972	0.514969
11	Split Uneven	Pref Side	0.0286359	0.162604	0.328332	0.635695	0.397355	0.144845	-0.00149927	0.681321	1.08329	0.349141	0.529528
11	Split Uneven	NonPref Side	0.0284303	0.154093	0.293959	0.602495	0.399795	0.137364	-0.00407862	0.715401	1.0833	0.347376	0.553761
12	Split Uneven	Pref Side	0.0334674	0.189607	0.372644	0.669668	0.397134	0.164946	-0.0010642	0.790868	1.17525	0.409716	0.58161
12	Split Uneven	NonPref Side	0.0327028	0.188839	0.342422	0.642833	0.413186	0.159828	-0.00257298	0.828422	1.17542	0.39962	0.593871
13	Split Uneven	Pref Side	0.034357	0.223219	0.349957	0.613357	0.35917	0.106948	-0.00338782	0.744033	1.03589	0.469092	0.475298
13	Split Uneven	NonPref Side	0.0353869	0.242383	0.292453	0.514091	0.31975	0.0832069	-0.000692257	1.02454	1.03578	0.401958	0.560065
14	Split Uneven	Pref Side	0.0378857	0.296905	0.277566	0.487613	0.288355	0.0895586	0.00101354	0.947019	0.938303	0.498785	0.468315
14	Split Uneven	NonPref Side	0.0457082	0.346558	0.253484	0.485366	0.307323	0.0890669	-0.00854881	0.998601	0.938131	0.474983	0.470111
